# HAIRpred: Prediction of human antibody interacting residues in an antigen from its primary structure

**DOI:** 10.1101/2024.12.17.628825

**Authors:** Ruchir Sahni, Nishant Kumar, Gajendra P. S. Raghava

**Author notes:** **Mailing Address of Authors** Ruchir Sahni (RS) Nishant Kumar (NK) Gajendra P. S. Raghava (GPSR). **Corresponding Author** Prof. Gajendra P. S. Raghava, Head and Professor, Department of Computational Biology, Indraprastha Institute of Information Technology, Delhi, Okhla Industrial Estate, Phase III (Near Govind Puri Metro Station), New Delhi, India – 110020 Office: A-302 (R&D Block), Website: http://webs.iiitd.edu.in/raghava/.

## Abstract

1.

In the past, several methods have been developed for predicting conformational B-cell epitopes in antigens that are not specific to any host. Our primary analysis of antibody-antigen complexes indicated a need to develop host-specific B-cell epitopes. In this study, we present a novel approach to predict conformational B-cell epitopes specific to human hosts by focusing on human antibody-interacting residues in antigens. We trained, test and evaluate our models on 277 complexes of human antibody-antigen complexes. Initially, we employed machine learning models based on the binary sequence profile of antigens, achieving a maximum area under the receiver operating characteristic curve (AUC) of 0.61. Performance of model improved significantly AUC from 0.61 to 0.67, when evolutionary profiles are used instead of binary profiles. Models developed using embeddings from fine-tuned large language models reached an AUC of 0.61. Additionally, models utilizing predicted surface relative solvent accessibility achieved an AUC of 0.67. Our ensemble model, which combined relative surface accessibility with evolutionary profiles, achieved highest precision with an AUCROC of 0.72. All models in this study were trained using five-fold cross-validation on a training dataset and evaluated on an independent dataset not used for training or testing. Our method outperforms existing approaches on the independent dataset. Furthermore, we used SHAP eXplainable AI (XAI) method to interpret the importance of individual features contributing to the predictions made by our models. To support the scientific community, we have developed a standalone software, and web server, HAIRpred, for predicting human antibody-interacting residues in proteins. https://webs.iiitd.edu.in/raghava/hairpred/.

**Author’s Biography:**

1. Ruchir Sahni is currently studying as an integrated BS-MS student at Indian Institute of Science Education and Research (IISER) Pune, India. He is currently working as an Intern on Project position at Department of Computational Biology, Indraprastha Institute of Information Technology (IIIT), New Delhi, India.
2. Nishant Kumar is currently working as Ph.D. in Computational biology from Department of Computational Biology, Indraprastha Institute of Information Technology (IIIT), New Delhi, India.
3. Gajendra P. S. Raghava is currently working as Professor and Head of Department of Computational Biology, Indraprastha Institute of Information Technology (IIIT), New Delhi, India.
