## Supplementary Tables for "HAIRpred: Prediction of human antibody interacting residues in an antigen from its primary structure"

### Sheet: S1 - Features_Window_Length 17
#ANN: Artificial Neural Network, XGB : XGBoost, RF : Random Forests
Table S1: The threshold selected for calculating the metrics is the one that minimizes the difference between sensitivity and specificity.
	Training					Test
Model	Sensitivity	Specificity	Accuracy	AUCROC	MCC	Sensitivity	Specificity	Accuracy	AUCROC	MCC
	Binary Profile
ANN	0.5217	0.518	0.5198	0.5747	0.0557	0.5706	0.5434	0.5786	0.5751	0.0807
XGB	0.562	0.537	0.549	0.568493	0.099	0.557	0.552	0.553	0.575516	0.081
RF	0.57	0.549	0.559	0.583913	0.119	0.579	0.567	0.569	0.610884	0.109
	PLM Embeddings
	ESM-2
ANN	0.5014	0.5444	0.523	0.62	0.0725	0.4778	0.6112	0.5892	0.5743	0.0673
XGB	0.703	0.691	0.697	0.766416	0.394	0.599	0.539	0.549	0.597253	0.102
RF	0.717	0.713	0.715	0.783114	0.43	0.456	0.686	0.648	0.614968	0.111
	ProtT5
ANN	0.5652	0.5454	0.5553	0.6654	0.1489	0.5193	0.56	0.5524	0.5562	0.0622
XGB	0.683	0.662	0.673	0.732781	0.345	0.61	0.479	0.504	0.568858	0.07
RF	0.684	0.68	0.682	0.748134	0.364	0.47	0.645	0.613	0.581234	0.093
	PSSM
ANN	0.5301	0.5401	0.535	0.5835	0.0855	0.6191	0.5359	0.5515	0.6159	0.1209
XGB	0.608	0.556	0.582	0.628346	0.165	0.66	0.566	0.584	0.667027	0.177
RF	0.65	0.533	0.591	0.631008	0.185	0.668	0.551	0.573	0.666077	0.171
	Predicted RSA
	ESMFold
ANN	0.5392	0.5374	0.5382	0.644	0.1025	0.7331	0.493	0.5379	0.644	0.1771
XGB	0.578	0.605	0.591	0.641288	0.184	0.516	0.678	0.648	0.657637	0.158
RF	0.757	0.462	0.609	0.650723	0.229	0.783	0.464	0.523	0.670189	0.195
	Predicted SS
	ESMFold
ANN	0.5042	0.5028	0.5036	0.5398	0.012	0.5377	0.5297	0.5312	0.5456	0.0527
XGB	0.169	0.879	0.761	0.569222	0.054	0.16	0.887	0.751	0.570575	0.056
RF	0.213	0.843	0.738	0.574018	0.056	0.223	0.849	0.732	0.585898	0.076
	ProtT5
ANN	0.5064	0.5056	0.506	0.5622	0.0179	0.553	0.5243	0.5291	0.5539	0.0574
XGB	0.524	0.578	0.551	0.569567	0.102	0.491	0.599	0.581	0.571521	0.068
RF	0.538	0.566	0.552	0.568033	0.104	0.522	0.584	0.573	0.574161	0.079

### Sheet: S2 - Ensemble
#ANN: Artificial Neural Network, XGB : XGBoost, RF : Random Forests
Table S2: The threshold selected for calculating the metrics is the one that minimizes the difference between sensitivity and specificity.
	Training					Test
Model	Sensitivity	Specificity	Accuracy	AUROC	MCC	Sensitivity	Specificity	Accuracy	AUROC	MCC
	Window Length - 13
ANN
ESMFold predicted RSA	0.5386	0.5362	0.5374	0.6422	0.1	0.823	0.4235	0.4982	0.6405	0.1983
PSSM	0.5493	0.5171	0.5332	0.589	0.0881	0.6461	0.5068	0.5329	0.6117	0.1193
Ensemble	0.6133	0.5216	0.5675	0.6411	0.1583	0.6635	0.567	0.585	0.6711	0.1799
XGB :
ESMFold predicted RSA	0.83	0.395	0.613	0.648275	0.25	0.859	0.381	0.47	0.654757	0.198
PSSM	0.608	0.549	0.579	0.623978	0.158	0.657	0.557	0.576	0.66069	0.167
Ensemble						0.724	0.536	0.571	0.698508	0.203
RF:
ESMFold predicted RSA	0.826	0.404	0.615	0.646296	0.254	0.848	0.391	0.476	0.661283	0.196
PSSM	0.654	0.514	0.584	0.629277	0.17	0.695	0.527	0.558	0.668623	0.173
Ensemble						0.794	0.481	0.54	0.708202	0.217
	Window Length - 15
ANN :
ESMFold predicted RSA	0.5378	0.5387	0.5382	0.6422	0.1019	0.808	0.4322	0.5025	0.6405	0.1923
PSSM	0.5437	0.5287	0.5359	0.5906	0.0895	0.6185	0.5467	0.5601	0.6199	0.1288
Ensemble	0.6088	0.5208	0.5648	0.6347	0.1527	0.6515	0.5693	0.5847	0.6636	0.1724
XGB :
ESMFold predicted RSA	0.825	0.397	0.611	0.648615	0.246	0.86	0.374	0.465	0.652872	0.194
PSSM	0.608	0.557	0.582	0.620921	0.165	0.67	0.557	0.578	0.676277	0.177
Ensemble						0.733	0.534	0.572	0.710601	0.209
RF:
ESMFold predicted RSA	0.766	0.459	0.612	0.650084	0.236	0.786	0.448	0.511	0.66098	0.185
PSSM	0.621	0.549	0.585	0.625416	0.17	0.695	0.546	0.574	0.682316	0.188
Ensemble						0.781	0.514	0.564	0.717345	0.231
	Window Length - 17
ANN :
ESMFold predicted RSA	0.5392	0.5374	0.5382	0.644	0.1025	0.7331	0.493	0.5379	0.644	0.1771
PSSM	0.5301	0.5401	0.535	0.5835	0.0855	0.6191	0.5359	0.5515	0.6159	0.1209
Ensemble	0.6174	0.5142	0.566	0.6355	0.1548	0.6509	0.5805	0.5936	0.6697	0.1809
XGB :
ESMFold predicted RSA	0.578	0.605	0.591	0.641288	0.184	0.516	0.678	0.648	0.657637	0.158
PSSM	0.608	0.556	0.582	0.628346	0.165	0.66	0.566	0.584	0.667027	0.177
Ensemble						0.713	0.559	0.587	0.700077	0.212
RF:
ESMFold predicted RSA	0.757	0.462	0.609	0.650723	0.229	0.783	0.464	0.523	0.670189	0.195
PSSM	0.65	0.533	0.591	0.631008	0.185	0.668	0.551	0.573	0.666077	0.171
Ensemble						0.763	0.52	0.566	0.706044	0.221
	Window Length - 19
ANN :
ESMFold predicted RSA	0.5346	0.5395	0.537	0.643	0.0985	0.8188	0.4183	0.4932	0.6402	0.1911
PSSM	0.536	0.5362	0.5361	0.5798	0.0833	0.5501	0.6039	0.5939	0.6195	0.1215
Ensemble	0.6171	0.5234	0.5703	0.6441	0.1637	0.6527	0.5657	0.582	0.6641	0.1705
XGB :
ESMFold predicted RSA	0.824	0.399	0.611	0.647432	0.247	0.858	0.379	0.469	0.660855	0.196
PSSM	0.607	0.572	0.589	0.631912	0.179	0.634	0.573	0.584	0.665846	0.162
Ensemble						0.712	0.557	0.586	0.703782	0.21
RF:
ESMFold predicted RSA	0.768	0.458	0.613	0.652026	0.238	0.787	0.447	0.511	0.671348	0.186
PSSM	0.633	0.547	0.59	0.632802	0.181	0.67	0.555	0.577	0.674545	0.176
Ensemble						0.764	0.526	0.57	0.713092	0.226
	Window Length - 21
ANN :
ESMFold predicted RSA	0.5373	0.5382	0.5378	0.644	0.0992	0.8224	0.4099	0.487	0.6415	0.188
PSSM	0.5326	0.5447	0.538	0.5839	0.0876	0.5765	0.5812	0.5803	0.6155	0.1236
Ensemble	0.6091	0.5246	0.5666	0.6373	0.1549	0.5855	0.6645	0.6497	0.6688	0.2005
XGB :
ESMFold predicted RSA	0.829	0.396	0.612	0.650748	0.249	0.854	0.389	0.476	0.653797	0.2
PSSM	0.604	0.565	0.584	0.62895	0.169	0.659	0.582	0.596	0.672376	0.188
Ensemble						0.718	0.561	0.59	0.707638	0.218
RF:
ESMFold predicted RSA	0.772	0.456	0.613	0.652332	0.24	0.789	0.447	0.511	0.665565	0.188
PSSM	0.628	0.55	0.589	0.632683	0.179	0.678	0.571	0.591	0.677485	0.194
Ensemble						0.746	0.529	0.57	0.714193	0.215

### Sheet: S3 - Features_Across_Window_Len
#ANN: Artificial Neural Network, XGB : XGBoost, RF : Random Forests
Table S3: The threshold selected for calculating the metrics is the one that minimizes the difference between sensitivity and specificity.
Window Length - 13
	Training					Test
Model	Sensitivity	Specificity	Accuracy	AUCROC	MCC	Sensitivity	Specificity	Accuracy	AUCROC	MCC
	Binary Profile
ANN	0.5128	0.5284	0.5205	0.5654	0.0541	0.554	0.4985	0.5436	0.536	0.0411
XGB	0.553	0.538	0.544	0.570215	0.091	0.47	0.606	0.581	0.553775	0.06
RF	0.556	0.555	0.555	0.585916	0.111	0.536	0.57	0.564	0.578646	0.083
	PLM Embeddings
	ESM-2
ANN	0.5047	0.514	0.5094	0.5762	0.0298	0.4106	0.6172	0.5784	0.5215	0.0222
XGB	0.67	0.66	0.665	0.723288	0.33	0.441	0.617	0.584	0.541961	0.046
RF	0.679	0.674	0.677	0.740404	0.354	0.401	0.636	0.592	0.530985	0.03
	ProtT5
ANN	0.5108	0.5528	0.5316	0.6271	0.0978	0.6269	0.4599	0.4911	0.5498	0.0681
XGB	0.627	0.6	0.613	0.659708	0.227	0.508	0.571	0.559	0.559793	0.062
RF	0.662	0.641	0.651	0.706388	0.303	0.471	0.602	0.577	0.563343	0.058
	PSSM
ANN	0.5493	0.5171	0.5332	0.589	0.0881	0.6461	0.5068	0.5329	0.6117	0.1193
XGB	0.608	0.549	0.579	0.623978	0.158	0.657	0.557	0.576	0.66069	0.167
RF	0.654	0.514	0.584	0.629277	0.17	0.695	0.527	0.558	0.668623	0.173
	Predicted RSA
	ESMFold
ANN	0.5386	0.5362	0.5374	0.6422	0.1	0.823	0.4235	0.4982	0.6405	0.1983
XGB	0.83	0.395	0.613	0.648275	0.25	0.859	0.381	0.47	0.654757	0.198
RF	0.826	0.404	0.615	0.646296	0.254	0.848	0.391	0.476	0.661283	0.196
	Predicted SS
	ESMFold
ANN	0.5071	0.5018	0.5044	0.5473	0.0154	0.5716	0.4857	0.5018	0.5436	0.0448
XGB	0.603	0.481	0.542	0.561544	0.085	0.535	0.551	0.548	0.558565	0.067
RF	0.598	0.491	0.544	0.564556	0.09	0.549	0.54	0.541	0.561881	0.069
	ProtT5
ANN	0.5104	0.5004	0.5053	0.5637	0.0142	0.6845	0.3985	0.4521	0.559	0.0666
XGB	0.641	0.457	0.549	0.563313	0.1	0.607	0.502	0.522	0.57183	0.085
RF	0.623	0.463	0.543	0.56096	0.087	0.589	0.514	0.528	0.568149	0.081
Window Length - 15
	Training					Test
Model	Sensitivity	Specificity	Accuracy	AUCROC	MCC	Sensitivity	Specificity	Accuracy	AUCROC	MCC
	Binary Profile
ANN	0.5216	0.5214	0.5213	0.5614	0.0547	0.4961	0.5647	0.5518	0.5471	0.0477
XGB	0.561	0.551	0.556	0.58161	0.112	0.579	0.524	0.535	0.57251	0.081
RF	0.563	0.55	0.556	0.581982	0.112	0.586	0.512	0.526	0.573341	0.076
	PLM Embeddings
	ESM-2
ANN	0.52	0.5012	0.5104	0.5834	0.0346	0.5561	0.4683	0.4848	0.5237	0.0192
XGB	0.676	0.653	0.664	0.722517	0.329	0.562	0.494	0.507	0.538908	0.044
RF	0.701	0.702	0.701	0.764638	0.403	0.42	0.633	0.593	0.542524	0.042
	ProtT5
ANN	0.5186	0.5594	0.5387	0.6406	0.1147	0.5318	0.5334	0.5331	0.5444	0.0509
XGB	0.641	0.617	0.629	0.680414	0.258	0.527	0.558	0.552	0.562149	0.067
RF	0.682	0.654	0.668	0.729625	0.336	0.488	0.601	0.58	0.567001	0.071
	PSSM
ANN	0.5437	0.5287	0.5359	0.5906	0.0895	0.6185	0.5467	0.5601	0.6199	0.1288
XGB	0.608	0.557	0.582	0.620921	0.165	0.67	0.557	0.578	0.676277	0.177
RF	0.621	0.549	0.585	0.625416	0.17	0.695	0.546	0.574	0.682316	0.188
	Predicted RSA
	ESMFold
ANN	0.5378	0.5387	0.5382	0.6422	0.1019	0.808	0.4322	0.5025	0.6405	0.1923
XGB	0.825	0.397	0.611	0.648615	0.246	0.86	0.374	0.465	0.652872	0.194
RF	0.766	0.459	0.612	0.650084	0.236	0.786	0.448	0.511	0.66098	0.185
	Predicted SS
	ESMFold
ANN	0.5021	0.505	0.5036	0.5359	0.0129	0.5175	0.5356	0.5322	0.5441	0.0415
XGB	0.582	0.503	0.543	0.560397	0.085	0.548	0.518	0.524	0.559171	0.052
RF	0.575	0.51	0.543	0.561655	0.085	0.572	0.53	0.538	0.569195	0.08
	ProtT5
ANN	0.5112	0.5005	0.5058	0.5627	0.0146	0.6108	0.4723	0.4983	0.5578	0.0651
XGB	0.628	0.458	0.543	0.560668	0.086	0.6	0.498	0.517	0.567696	0.076
RF	0.614	0.469	0.541	0.558127	0.084	0.605	0.493	0.514	0.564107	0.077
Window Length - 17
	Training					Test
Model	Sensitivity	Specificity	Accuracy	AUCROC	MCC	Sensitivity	Specificity	Accuracy	AUCROC	MCC
	Binary Profile
ANN	0.5217	0.518	0.5198	0.5747	0.0557	0.5706	0.5434	0.5786	0.5751	0.0807
XGB	0.562	0.537	0.549	0.568493	0.099	0.557	0.552	0.553	0.575516	0.081
RF	0.57	0.549	0.559	0.583913	0.119	0.579	0.567	0.569	0.610884	0.109
	PLM Embeddings
	ESM-2
ANN	0.5014	0.5444	0.523	0.62	0.0725	0.4778	0.6112	0.5892	0.5743	0.0673
XGB	0.703	0.691	0.697	0.766416	0.394	0.599	0.539	0.549	0.597253	0.102
RF	0.717	0.713	0.715	0.783114	0.43	0.456	0.686	0.648	0.614968	0.111
	ProtT5
ANN	0.5652	0.5454	0.5553	0.6654	0.1489	0.5193	0.56	0.5524	0.5562	0.0622
XGB	0.683	0.662	0.673	0.732781	0.345	0.61	0.479	0.504	0.568858	0.07
RF	0.684	0.68	0.682	0.748134	0.364	0.47	0.645	0.613	0.581234	0.093
	PSSM
ANN	0.5301	0.5401	0.535	0.5835	0.0855	0.6191	0.5359	0.5515	0.6159	0.1209
XGB	0.608	0.556	0.582	0.628346	0.165	0.66	0.566	0.584	0.667027	0.177
RF	0.65	0.533	0.591	0.631008	0.185	0.668	0.551	0.573	0.666077	0.171
	Predicted RSA
	ESMFold
ANN	0.5392	0.5374	0.5382	0.644	0.1025	0.7331	0.493	0.5379	0.644	0.1771
XGB	0.578	0.605	0.591	0.641288	0.184	0.516	0.678	0.648	0.657637	0.158
RF	0.757	0.462	0.609	0.650723	0.229	0.783	0.464	0.523	0.670189	0.195
	Predicted SS
	ESMFold
ANN	0.5042	0.5028	0.5036	0.5398	0.012	0.5377	0.5297	0.5312	0.5456	0.0527
XGB	0.169	0.879	0.761	0.569222	0.054	0.16	0.887	0.751	0.570575	0.056
RF	0.213	0.843	0.738	0.574018	0.056	0.223	0.849	0.732	0.585898	0.076
	ProtT5
ANN	0.5064	0.5056	0.506	0.5622	0.0179	0.553	0.5243	0.5291	0.5539	0.0574
XGB	0.524	0.578	0.551	0.569567	0.102	0.491	0.599	0.581	0.571521	0.068
RF	0.538	0.566	0.552	0.568033	0.104	0.522	0.584	0.573	0.574161	0.079
Window Length - 19
	Training					Test
Model	Sensitivity	Specificity	Accuracy	AUCROC	MCC	Sensitivity	Specificity	Accuracy	AUCROC	MCC
	Binary Profile
ANN	0.5238	0.5271	0.5254	0.5603	0.061	0.5544	0.5158	0.523	0.5434	0.0547
XGB	0.555	0.55	0.552	0.574162	0.105	0.551	0.535	0.538	0.561842	0.067
RF	0.545	0.565	0.555	0.584714	0.11	0.556	0.566	0.564	0.594412	0.096
	PLM Embeddings
	ESM-2
ANN	0.5226	0.5072	0.5149	0.5997	0.0438	0.6114	0.4281	0.4624	0.5234	0.0312
XGB	0.698	0.676	0.687	0.754599	0.374	0.545	0.518	0.523	0.544091	0.05
RF	0.727	0.735	0.731	0.795072	0.462	0.382	0.688	0.631	0.554932	0.058
	ProtT5
ANN	0.5649	0.5453	0.5551	0.6671	0.1506	0.6055	0.4731	0.4979	0.5532	0.0616
XGB	0.673	0.648	0.66	0.718156	0.321	0.564	0.515	0.525	0.561382	0.062
RF	0.697	0.677	0.687	0.755183	0.374	0.431	0.663	0.619	0.572876	0.077
	PSSM
ANN	0.536	0.5362	0.5361	0.5798	0.0833	0.5501	0.6039	0.5939	0.6195	0.1215
XGB	0.607	0.572	0.589	0.631912	0.179	0.634	0.573	0.584	0.665846	0.162
RF	0.633	0.547	0.59	0.632802	0.181	0.67	0.555	0.577	0.674545	0.176
	Predicted RSA
	ESMFold
ANN	0.5346	0.5395	0.537	0.643	0.0985	0.8188	0.4183	0.4932	0.6402	0.1911
XGB	0.824	0.399	0.611	0.647432	0.247	0.858	0.379	0.469	0.660855	0.196
RF	0.768	0.458	0.613	0.652026	0.238	0.787	0.447	0.511	0.671348	0.186
	Predicted SS
	ESMFold
ANN	0.5077	0.4996	0.5036	0.53	0.0134	0.6488	0.4067	0.4521	0.5453	0.0443
XGB	0.585	0.511	0.548	0.569255	0.096	0.561	0.537	0.542	0.566082	0.077
RF	0.569	0.523	0.546	0.569362	0.092	0.557	0.553	0.553	0.58178	0.086
	ProtT5
ANN	0.5078	0.5064	0.5069	0.5688	0.0207	0.5324	0.5615	0.5561	0.5644	0.0736
XGB	0.604	0.491	0.547	0.564646	0.095	0.583	0.508	0.522	0.570597	0.071
RF	0.609	0.495	0.552	0.56741	0.105	0.589	0.515	0.529	0.569968	0.082
Window Length - 21
	Training					Test
Model	Sensitivity	Specificity	Accuracy	AUCROC	MCC	Sensitivity	Specificity	Accuracy	AUCROC	MCC
	Binary Profile
ANN	0.5356	0.5212	0.5287	0.5631	0.0658	0.5698	0.5048	0.517	0.5465	0.0582
XGB	0.561	0.557	0.559	0.583551	0.118	0.574	0.533	0.541	0.572084	0.084
RF	0.57	0.567	0.566	0.598398	0.137	0.57	0.559	0.561	0.585602	0.1
	PLM Embeddings
	ESM-2
ANN	0.5095	0.5221	0.5161	0.611	0.0462	0.5241	0.5093	0.5121	0.5222	0.0261
XGB	0.715	0.697	0.706	0.769847	0.412	0.507	0.532	0.528	0.534783	0.031
RF	0.745	0.733	0.738	0.804838	0.477	0.372	0.683	0.624	0.552874	0.045
	ProtT5
ANN	0.554	0.5728	0.5629	0.6829	0.1665	0.5645	0.5491	0.5519	0.5752	0.0887
XGB	0.676	0.653	0.664	0.725637	0.329	0.558	0.509	0.519	0.563211	0.053
RF	0.702	0.693	0.697	0.765086	0.395	0.442	0.684	0.639	0.586691	0.104
	PSSM
ANN	0.5326	0.5447	0.538	0.5839	0.0876	0.5765	0.5812	0.5803	0.6155	0.1236
XGB	0.604	0.565	0.584	0.62895	0.169	0.659	0.582	0.596	0.672376	0.188
RF	0.628	0.55	0.589	0.632683	0.179	0.678	0.571	0.591	0.677485	0.194
	Predicted RSA
	ESMFold
ANN	0.5373	0.5382	0.5378	0.644	0.0992	0.8224	0.4099	0.487	0.6415	0.188
XGB	0.829	0.396	0.612	0.650748	0.249	0.854	0.389	0.476	0.653797	0.2
RF	0.772	0.456	0.613	0.652332	0.24	0.789	0.447	0.511	0.665565	0.188
	Predicted SS
	ESMFold
ANN	0.5064	0.5026	0.5042	0.5441	0.0136	0.571	0.513	0.5239	0.5553	0.0656
XGB	0.583	0.517	0.549	0.568818	0.1	0.532	0.547	0.545	0.562234	0.062
RF	0.585	0.511	0.547	0.573076	0.097	0.553	0.564	0.562	0.583372	0.091
	ProtT5
ANN	0.5036	0.5123	0.5078	0.5712	0.022	0.4997	0.5913	0.5741	0.5668	0.0718
XGB	0.604	0.494	0.548	0.568971	0.099	0.582	0.526	0.537	0.578001	0.084
RF	0.61	0.501	0.555	0.573283	0.112	0.596	0.525	0.538	0.579555	0.094

### Sheet: S4 - Time analysis of HAIRpred
Table S4: Time analysis of HAIRpred
		Number of Sequences
		1	10	25	50	100
Size of Sequences (bp)	60	7.61s	35.80s	83.71s	161.90s	318.36s
	99	8.46s	43.68s	133.87s	199.88s	395.26s
	206	11.74s	74.45s	188.16s	357.88s	702.79s
	307	13.63s	91.71s	233.22s	456.11s	891.24s
